# Thermoregulation network governing virulence of a critical human fungal pathogen

**DOI:** 10.1101/2025.08.18.670910

**Authors:** Vikas Yadav, Joseph Heitman

## Abstract

*Cryptococcus neoformans* is an environmental fungal pathogen that causes meningoencephalitis in humans, requiring thermal adaptation to human body temperature. We employed several orthogonal complementary approaches to elucidate molecular mechanisms of calcineurin signaling, which is essential for thermotolerance of many fungal species, and in so doing, delineated a thermoregulatory network. First, genetic suppressors for loss of calcineurin activity identified mutations in a kinase, Yak1, as the primary suppression mechanisms. Second, the development and utilization of the proximity labeling tool TurboID identified novel subcellular interactions of calcineurin during thermal stress. Third, investigations employing phosphoproteome, RNA-sequencing, and Ribo-sequencing revealed a major role for calcineurin in controlling translation initiation machinery during thermal stress adaptation. Fourth, truncation alleles revealed domain-specific roles of calcineurin catalytic A subunit in thermotolerance, meiosis, and virulence. Combined, this study presents a comprehensive analysis of thermotolerance-governing networks and mechanisms in a fungal pathogen of global impact.
