## Supplementary Table S3 for "Thermoregulation network governing virulence of a critical human fungal pathogen"

### Sheet: exclusive_CA37_CB37_events
GeneID	chr	strand	EventType	Group	upstreamES	upstreamEE	downstreamES	downstreamEE	ID.1	IJC_SAMPLE_1	SJC_SAMPLE_1	IJC_SAMPLE_2	SJC_SAMPLE_2	IncFormLen	SkipFormLen	PValue	FDR	IncLevel1	IncLevel2	IncLevelDifference	EventID	longExonStart_0base	longExonEnd	shortES	shortEE	flankingES	flankingEE	riExonStart_0base	riExonEnd
CNAG_00156	chrCP003820.1	-	A5SS	CB37	NA	NA	NA	NA	51	13,27,33	76,97,85	41,22,30	279253300	153	149	1.48742838155e-05	5.6910303294087e-05	0.143,0.213,0.274	0.125,0.078,0.089	0.113	CNAG_00156_chrCP003820.1___-	431459	431736	431463	431736	430445	431403	NA	NA
CNAG_00176	chrCP003820.1	-	RI	CA37	478087	478250	478353	478371	436	390480503	148158174	199242261	108187175	252	149	7.62694694068e-08	3.82234201329428e-07	0.609,0.642,0.631	0.521,0.433,0.469	0.153	CNAG_00176_chrCP003820.1___-	NA	NA	NA	NA	NA	NA	478087	478371
CNAG_00284	chrCP003820.1	+	RI	CA37	734747	734941	734999	735398	197	55,46,74	45,15,63	84130106	185195145	207	149	0.000193927	0.000584492	0.468,0.688,0.458	0.246,0.324,0.345	0.233	CNAG_00284_chrCP003820.1___+	NA	NA	NA	NA	NA	NA	734747	735398
CNAG_00284	chrCP003820.1	+	RI	CB37	734747	734941	734999	735398	197	55,46,74	45,15,63	156180225	241280197	207	149	0.00890972	0.0200239	0.468,0.688,0.458	0.318,0.316,0.451	0.176	CNAG_00284_chrCP003820.1___+	NA	NA	NA	NA	NA	NA	734747	735398
CNAG_00687	chrCP003820.1	+	A3SS	CA37	NA	NA	NA	NA	119	101126112	156135123	29,29,40	89,48,94	152	149	0.000418802	0.00166324	0.388,0.478,0.472	0.242,0.372,0.294	0.143	CNAG_00687_chrCP003820.1___+	1791814	1791962	1791817	1791962	1791511	1791764	NA	NA
CNAG_00736	chrCP003820.1	-	A3SS	CA37	NA	NA	NA	NA	222	79,87,114	7,2,12	46,50,42	6,20,12	155	149	4.47448023823e-05	0.000207318	0.916,0.977,0.901	0.881,0.706,0.771	0.145	CNAG_00736_chrCP003820.1___-	1924085	1924190	1924085	1924184	1924238	1924357	NA	NA
CNAG_00968	chrCP003824.1	-	RI	CB37	1541443	1541542	1541591	1541761	385	94,95,88	81112119	309414434	140282210	198	149	8.49569523953e-07	3.22097662994355e-06	0.466,0.39,0.358	0.624,0.525,0.609	-0.181	CNAG_00968_chrCP003824.1___-	NA	NA	NA	NA	NA	NA	1541443	1541761
CNAG_00998	chrCP003824.1	-	RI	CA37	1475118	1478154	1478214	1478693	383	62,69,65	50,31,44	61113139	22,46,44	209	149	0.00446751	0.0112602	0.469,0.613,0.513	0.664,0.637,0.693	-0.133	CNAG_00998_chrCP003824.1___-	NA	NA	NA	NA	NA	NA	1475118	1478693
CNAG_01059	chrCP003824.1	+	A3SS	CB37	NA	NA	NA	NA	265	60,64,82	80,71,109	74,80,72	138203149	152	149	0.000269382	0.00103263	0.424,0.469,0.424	0.345,0.279,0.321	0.124	CNAG_01059_chrCP003824.1___+	1315551	1315811	1315554	1315811	1315321	1315496	NA	NA
CNAG_01294	chrCP003824.1	+	RI	CA37	663879	664011	664067	664088	364	41,45,72	13,18,32	34,51,75	8,11,7	205	149	0.00105547	0.00287917	0.696,0.645,0.621	0.755,0.771,0.886	-0.15	CNAG_01294_chrCP003824.1___+	NA	NA	NA	NA	NA	NA	663879	664088
CNAG_01294	chrCP003824.1	+	RI	CB37	663879	664011	664067	664088	364	41,45,72	13,18,32	91113103	9,19,9	205	149	4.96930065208e-07	2.00612507806193e-06	0.696,0.645,0.621	0.88,0.812,0.893	-0.208	CNAG_01294_chrCP003824.1___+	NA	NA	NA	NA	NA	NA	663879	664088
CNAG_01295	chrCP003824.1	+	RI	CB37	662828	662838	662881	663190	367	6214051153	292187494	567981687	160263158	192	149	6.65332150485e-08	3.18774524847758e-07	0.623,0.627,0.644	0.733,0.743,0.771	-0.118	CNAG_01295_chrCP003824.1___+	NA	NA	NA	NA	NA	NA	662828	663190
CNAG_01499	chrCP003830.1	-	RI	CA37	120923	121665	121716	122002	450	137109246	68,56,84	143133174	47,46,28	200	149	0.0112545	0.0250035	0.6,0.592,0.686	0.694,0.683,0.822	-0.107	CNAG_01499_chrCP003830.1___-	NA	NA	NA	NA	NA	NA	120923	122002
CNAG_01499	chrCP003830.1	-	RI	CB37	120923	121665	121716	122002	450	137109246	68,56,84	214319243	72,78,44	200	149	0.000737562	0.0020353	0.6,0.592,0.686	0.689,0.753,0.804	-0.123	CNAG_01499_chrCP003830.1___-	NA	NA	NA	NA	NA	NA	120923	122002
CNAG_01512	chrCP003830.1	+	A3SS	CB37	NA	NA	NA	NA	33	207166185	33,44,23	204371212	83,99,88	152	149	3.12459704449e-05	0.000144317	0.86,0.787,0.887	0.707,0.786,0.703	0.113	CNAG_01512_chrCP003830.1___+	155517	155993	155520	155993	154917	155462	NA	NA
CNAG_01572	chrCP003830.1	+	A5SS	CA37	NA	NA	NA	NA	12	18,20,17	157195211	12,6,31	57,30,54	203	149	1.60268854649e-05	6.63970969260143e-05	0.078,0.07,0.056	0.134,0.128,0.296	-0.118	CNAG_01572_chrCP003830.1___+	317869	318630	317869	318576	318695	319301	NA	NA
CNAG_01572	chrCP003830.1	+	A5SS	CB37	NA	NA	NA	NA	12	18,20,17	157195211	13,23,20	94,48,66	203	149	4.18988645868e-05	0.000136559	0.078,0.07,0.056	0.092,0.26,0.182	-0.11	CNAG_01572_chrCP003830.1___+	317869	318630	317869	318576	318695	319301	NA	NA
CNAG_01654	chrCP003830.1	-	RI	CB37	533572	533786	533858	533909	51	234283381	2,2,11	279277245	36,37,21	221	149	8.881784197e-16	9.68114477473e-15	0.987,0.99,0.959	0.839,0.835,0.887	0.125	CNAG_01654_chrCP003830.1___-	NA	NA	NA	NA	NA	NA	533572	533909
CNAG_01691	chrCP003830.1	-	RI	CA37	623757	624034	624080	624141	45	6935771016	180150297	224359531	148163152	195	149	0.00488586	0.0120966	0.746,0.746,0.723	0.536,0.627,0.727	0.108	CNAG_01691_chrCP003830.1___-	NA	NA	NA	NA	NA	NA	623757	624141
CNAG_01696	chrCP003830.1	+	RI	CA37	639622	639765	640052	640328	397	159215522475	219716613175	98514011373	263653235236	436	149	0	0	0.198,0.242,0.21	0.113,0.083,0.082	0.124	CNAG_01696_chrCP003830.1___+	NA	NA	NA	NA	NA	NA	639622	640328
CNAG_01696	chrCP003830.1	+	RI	CB37	639622	639765	640052	640328	397	159215522475	219716613175	159026941745	4931111456418	436	149	0	0	0.198,0.242,0.21	0.099,0.076,0.085	0.13	CNAG_01696_chrCP003830.1___+	NA	NA	NA	NA	NA	NA	639622	640328
CNAG_01796	chrCP003830.1	+	RI	CA37	953107	953346	953423	953616	121	15,20,27	4,2,12	104152139	66,102,62	226	149	0.020045	0.0428746	0.712,0.868,0.597	0.51,0.496,0.596	0.192	CNAG_01796_chrCP003830.1___+	NA	NA	NA	NA	NA	NA	953107	953616
CNAG_01996	chrCP003830.1	-	RI	CA37	1486939	1487525	1487587	1488639	64	97,99,156	30,18,51	116128111	66,41,81	211	149	0.0050288	0.0122453	0.695,0.795,0.684	0.554,0.688,0.492	0.147	CNAG_01996_chrCP003830.1___-	NA	NA	NA	NA	NA	NA	1486939	1488639
CNAG_01996	chrCP003830.1	-	RI	CB37	1486939	1487525	1487587	1488639	64	97,99,156	30,18,51	173159133	83,78,67	211	149	0.000907382	0.00242711	0.695,0.795,0.684	0.595,0.59,0.584	0.135	CNAG_01996_chrCP003830.1___-	NA	NA	NA	NA	NA	NA	1486939	1488639
CNAG_02282	chrCP003825.1	-	RI	CA37	706014	707705	707768	708007	414	554384878	59,46,67	236287291	72,86,50	212	149	3.78909348342e-10	2.7218321522567e-09	0.868,0.854,0.902	0.697,0.701,0.804	0.141	CNAG_02282_chrCP003825.1___-	NA	NA	NA	NA	NA	NA	706014	708007
CNAG_02282	chrCP003825.1	-	RI	CB37	706014	707705	707768	708007	414	554384878	59,46,67	343497372	88,91,69	212	149	1.41897282813e-08	7.54478235444732e-08	0.868,0.854,0.902	0.733,0.793,0.791	0.102	CNAG_02282_chrCP003825.1___-	NA	NA	NA	NA	NA	NA	706014	708007
CNAG_02293	chrCP003825.1	-	RI	CA37	683698	683814	683866	684062	223	80,97,102	84,89,103	90,106,98	41,43,63	201	149	3.30534493957e-05	0.000112174	0.414,0.447,0.423	0.619,0.646,0.536	-0.172	CNAG_02293_chrCP003825.1___-	NA	NA	NA	NA	NA	NA	683698	684062
CNAG_02318	chrCP003825.1	-	A3SS	CB37	NA	NA	NA	NA	257	267237378	26,12,16	95,122,95	22,42,18	230	149	2.19783080624e-11	2.527505427176e-10	0.869,0.928,0.939	0.737,0.653,0.774	0.191	CNAG_02318_chrCP003825.1___-	625504	625632	625504	625551	625695	625808	NA	NA
CNAG_02438	chrCP003825.1	+	RI	CA37	322827	322907	322961	323159	344	198150243	18,2,8	107181146	29,34,16	203	149	3.22145417009e-08	1.75752752823897e-07	0.89,0.982,0.957	0.73,0.796,0.87	0.144	CNAG_02438_chrCP003825.1___+	NA	NA	NA	NA	NA	NA	322827	323159
CNAG_02484	chrCP003825.1	+	A5SS	CA37	NA	NA	NA	NA	82	68,39,124	0,2,6	130153121	21,20,9	229	149	4.41735591485e-05	0.000153724	1.0,0.927,0.931	0.801,0.833,0.897	0.109	CNAG_02484_chrCP003825.1___+	192231	192497	192231	192417	192638	192863	NA	NA
CNAG_02528	chrCP003825.1	+	A3SS	CA37	NA	NA	NA	NA	63	504530622	170143184	62811291033	425445443	186	149	0.000304556	0.00122705	0.704,0.748,0.73	0.542,0.67,0.651	0.106	CNAG_02528_chrCP003825.1___+	77683	78432	77720	78432	75370	77509	NA	NA
CNAG_02579	chrCP003822.1	-	A3SS	CA37	NA	NA	NA	NA	144	101112121	3,15,11	68136117	19,24,41	158	149	3.05073183626e-06	1.7308233683271e-05	0.969,0.876,0.912	0.771,0.842,0.729	0.138	CNAG_02579_chrCP003822.1___-	1316791	1317333	1316791	1317324	1317379	1317821	NA	NA
CNAG_02579	chrCP003822.1	-	A3SS	CB37	NA	NA	NA	NA	144	101112121	3,15,11	200229108	51,76,25	158	149	2.0936767986e-08	1.65101370403886e-07	0.969,0.876,0.912	0.787,0.74,0.803	0.142	CNAG_02579_chrCP003822.1___-	1316791	1317333	1316791	1317324	1317379	1317821	NA	NA
CNAG_02756	chrCP003822.1	-	A5SS	CB37	NA	NA	NA	NA	48	12,9,24	7,3,0	11,10,10	5,12,11	153	149	0.00461093	0.00957923	0.625,0.745,1.0	0.682,0.448,0.47	0.257	CNAG_02756_chrCP003822.1___-	836884	837000	836888	837000	836783	836824	NA	NA
CNAG_02941	chrCP003822.1	-	A3SS	CB37	NA	NA	NA	NA	167	225230322	4,4,8	156182137	24,21,17	164	149	1.37367894837e-12	2.22819540595933e-11	0.981,0.981,0.973	0.855,0.887,0.88	0.104	CNAG_02941_chrCP003822.1___-	386610	386694	386610	386679	386753	386840	NA	NA
CNAG_03177	chrCP003827.1	-	RI	CB37	262974	263077	263137	263674	110	34,26,37	24,38,33	156189129	69,61,49	209	149	1.71900822433e-05	5.8099812853324e-05	0.502,0.328,0.444	0.617,0.688,0.652	-0.228	CNAG_03177_chrCP003827.1___-	NA	NA	NA	NA	NA	NA	262974	263674
CNAG_03338	chrCP003827.1	+	RI	CA37	684153	684226	684279	684556	200	404252543	17,25,51	240319209	35,49,56	202	149	5.76558306986e-07	2.53567990113231e-06	0.946,0.881,0.887	0.835,0.828,0.734	0.106	CNAG_03338_chrCP003827.1___+	NA	NA	NA	NA	NA	NA	684153	684556
CNAG_03376	chrCP003827.1	-	RI	CA37	794797	794847	794905	795098	287	88,88,138	30,37,41	66191180	15,38,31	207	149	0.00133742	0.00360269	0.679,0.631,0.708	0.76,0.783,0.807	-0.111	CNAG_03376_chrCP003827.1___-	NA	NA	NA	NA	NA	NA	794797	795098
CNAG_03449	chrCP003827.1	+	RI	CA37	975192	975471	975527	975723	355	182,86,240	2,1,0	248370350	24,64,32	205	149	0	0	0.985,0.984,1.0	0.882,0.808,0.888	0.13	CNAG_03449_chrCP003827.1___+	NA	NA	NA	NA	NA	NA	975192	975723
CNAG_03449	chrCP003827.1	+	RI	CB37	975192	975471	975527	975723	355	182,86,240	2,1,0	401659467	40,43,70	205	149	3.33066907388e-16	4.03381032281022e-15	0.985,0.984,1.0	0.879,0.918,0.829	0.114	CNAG_03449_chrCP003827.1___+	NA	NA	NA	NA	NA	NA	975192	975723
CNAG_03503	chrCP003827.1	-	RI	CA37	1133005	1133455	1133508	1133739	348	29,42,50	14,9,5	26106118	8,3,9	202	149	0.0200944	0.0428746	0.604,0.775,0.881	0.706,0.963,0.906	-0.105	CNAG_03503_chrCP003827.1___-	NA	NA	NA	NA	NA	NA	1133005	1133739
CNAG_03503	chrCP003827.1	-	RI	CB37	1133005	1133455	1133508	1133739	348	29,42,50	14,9,5	192206188	19,7,12	202	149	0.000408128	0.00117068	0.604,0.775,0.881	0.882,0.956,0.92	-0.166	CNAG_03503_chrCP003827.1___-	NA	NA	NA	NA	NA	NA	1133005	1133739
CNAG_03534	chrCP003827.1	+	A5SS	CB37	NA	NA	NA	NA	52	39,27,43	83,64,124	23,37,21	162232167	223	149	1.65106769368e-08	7.64705037072842e-08	0.239,0.22,0.188	0.087,0.096,0.078	0.129	CNAG_03534_chrCP003827.1___+	1213034	1213314	1213034	1213240	1213379	1213422	NA	NA
CNAG_04065	chrCP003821.1	+	RI	CA37	1536109	1536254	1536324	1536476	243	69,43,92	137,77,185	76,113,65	77,128,83	219	149	0.000227988	0.000677673	0.255,0.275,0.253	0.402,0.375,0.348	-0.114	CNAG_04065_chrCP003821.1___+	NA	NA	NA	NA	NA	NA	1536109	1536476
CNAG_04065	chrCP003821.1	+	RI	CB37	1536109	1536254	1536324	1536476	243	69,43,92	137,77,185	86156135	117111138	219	149	7.48264877684e-05	0.000233031	0.255,0.275,0.253	0.333,0.489,0.4	-0.146	CNAG_04065_chrCP003821.1___+	NA	NA	NA	NA	NA	NA	1536109	1536476
CNAG_04132	chrCP003828.1	+	RI	CB37	92663	93088	93135	93835	190	187128240	743475839	188193193	350365347	196	149	1.14822262809e-10	7.05105726545408e-10	0.161,0.17,0.179	0.29,0.287,0.297	-0.121	CNAG_04132_chrCP003828.1___+	NA	NA	NA	NA	NA	NA	92663	93835
CNAG_04205	chrCP003828.1	+	A3SS	CB37	NA	NA	NA	NA	64	396388367	205222324	308305261	308313241	165	149	0.00167956	0.00514095	0.636,0.612,0.506	0.475,0.468,0.494	0.106	CNAG_04205_chrCP003828.1___+	288218	288619	288234	288619	286863	288111	NA	NA
CNAG_04219	chrCP003828.1	+	A5SS	CA37	NA	NA	NA	NA	20	522486848	371629925095	690866747	156224411799	276	149	0	0	0.07,0.081,0.082	0.193,0.161,0.183	-0.101	CNAG_04219_chrCP003828.1___+	325498	325786	325498	325659	325843	325991	NA	NA
CNAG_04241	chrCP003828.1	-	A3SS	CA37	NA	NA	NA	NA	51	8,22,20	46,19,34	4,14,6	27,75,70	155	149	0.000842136	0.00304044	0.143,0.527,0.361	0.125,0.152,0.076	0.226	CNAG_04241_chrCP003828.1___-	378175	378499	378175	378493	378578	378713	NA	NA
CNAG_04245	chrCP003828.1	+	RI	CB37	393733	393923	393991	396070	88	457609688	1,0,0	53,48,57	9,15,3	217	149	0	0	0.997,1.0,1.0	0.802,0.687,0.929	0.193	CNAG_04245_chrCP003828.1___+	NA	NA	NA	NA	NA	NA	393733	396070
CNAG_04339	chrCP003828.1	+	A3SS	CB37	NA	NA	NA	NA	220	267286344	85,96,105	243328239	162167130	152	149	1.65407733932e-06	9.71330522664511e-06	0.755,0.745,0.763	0.595,0.658,0.643	0.122	CNAG_04339_chrCP003828.1___+	610907	611070	610910	611070	610680	610862	NA	NA
CNAG_04458	chrCP003828.1	-	RI	CA37	914903	915547	915600	915763	78	81,78,95	37,14,19	123156151	16,9,10	202	149	1.02979648403e-05	3.78051161972856e-05	0.618,0.804,0.787	0.85,0.927,0.918	-0.162	CNAG_04458_chrCP003828.1___-	NA	NA	NA	NA	NA	NA	914903	915763
CNAG_04476	chrCP003828.1	-	RI	CB37	960286	960802	960859	961122	77	20,24,26	7,9,8	42,58,41	37,53,32	206	149	0.000395651	0.00114241	0.674,0.659,0.702	0.451,0.442,0.481	0.22	CNAG_04476_chrCP003828.1___-	NA	NA	NA	NA	NA	NA	960286	961122
CNAG_04580	chrCP003829.1	+	RI	CA37	977631	980389	980458	981046	61	82,75,87	1,2,9	58,63,64	6,11,12	218	149	0.000574992	0.0016412	0.982,0.962,0.869	0.869,0.797,0.785	0.121	CNAG_04580_chrCP003829.1___+	NA	NA	NA	NA	NA	NA	977631	981046
CNAG_04580	chrCP003829.1	+	RI	CB37	977631	980389	980458	981046	61	82,75,87	1,2,9	87139100	9,24,16	218	149	0.000158829	0.000477582	0.982,0.962,0.869	0.869,0.798,0.81	0.112	CNAG_04580_chrCP003829.1___+	NA	NA	NA	NA	NA	NA	977631	981046
CNAG_04586	chrCP003829.1	+	A3SS	CA37	NA	NA	NA	NA	57	21,22,18	134132140	30,44,40	43,48,72	163	149	7.54951656745e-14	1.31172850359444e-12	0.125,0.132,0.105	0.389,0.456,0.337	-0.273	CNAG_04586_chrCP003829.1___+	958546	959039	958560	959039	957662	958474	NA	NA
CNAG_04586	chrCP003829.1	+	A3SS	CB37	NA	NA	NA	NA	57	21,22,18	134132140	25,42,35	103,94,85	163	149	1.60214277509e-05	8.33846134715111e-05	0.125,0.132,0.105	0.182,0.29,0.273	-0.128	CNAG_04586_chrCP003829.1___+	958546	959039	958560	959039	957662	958474	NA	NA
CNAG_04681	chrCP003829.1	+	RI	CB37	707396	707528	707611	708439	65	43,46,35	4,10,6	52,60,39	16,19,14	232	149	0.0133528	0.0283991	0.873,0.747,0.789	0.676,0.67,0.641	0.141	CNAG_04681_chrCP003829.1___+	NA	NA	NA	NA	NA	NA	707396	708439
CNAG_04782	chrCP003829.1	-	RI	CA37	419788	420054	420120	420240	69	129125153	5,4,11	103208178	22,89,69	215	149	5.55111512313e-16	7.03685475902656e-15	0.947,0.956,0.906	0.764,0.618,0.641	0.262	CNAG_04782_chrCP003829.1___-	NA	NA	NA	NA	NA	NA	419788	420240
CNAG_04782	chrCP003829.1	-	RI	CB37	419788	420054	420120	420240	69	129125153	5,4,11	142307227	44,129,47	215	149	4.66293670343e-15	4.72800093650112e-14	0.947,0.956,0.906	0.691,0.623,0.77	0.242	CNAG_04782_chrCP003829.1___-	NA	NA	NA	NA	NA	NA	419788	420240
CNAG_05057	chrCP003823.1	-	RI	CA37	319691	320287	320346	320772	312	31,54,74	12,28,43	127170206	35,71,33	208	149	0.0053738	0.0130118	0.649,0.58,0.552	0.722,0.632,0.817	-0.13	CNAG_05057_chrCP003823.1___-	NA	NA	NA	NA	NA	NA	319691	320772
CNAG_05057	chrCP003823.1	-	RI	CB37	319691	320287	320346	320772	312	31,54,74	12,28,43	208281223	67,106,55	208	149	0.0106143	0.0232555	0.649,0.58,0.552	0.69,0.655,0.744	-0.103	CNAG_05057_chrCP003823.1___-	NA	NA	NA	NA	NA	NA	319691	320772
CNAG_05078	chrCP003823.1	+	RI	CA37	378150	378759	378808	379198	184	13,5,18	7,8,20	4,11,7	18,22,19	198	149	0.00905012	0.0207707	0.583,0.32,0.404	0.143,0.273,0.217	0.225	CNAG_05078_chrCP003823.1___+	NA	NA	NA	NA	NA	NA	378150	379198
CNAG_05078	chrCP003823.1	+	RI	CB37	378150	378759	378808	379198	184	13,5,18	7,8,20	20,20,13	46,34,53	198	149	0.0119379	0.0255143	0.583,0.32,0.404	0.247,0.307,0.156	0.199	CNAG_05078_chrCP003823.1___+	NA	NA	NA	NA	NA	NA	378150	379198
CNAG_05272	chrCP003823.1	-	RI	CA37	898488	898667	898778	898994	337	38,54,67	47,57,41	78108104	50,34,62	260	149	0.0119237	0.0263543	0.317,0.352,0.484	0.472,0.645,0.49	-0.151	CNAG_05272_chrCP003823.1___-	NA	NA	NA	NA	NA	NA	898488	898994
CNAG_05272	chrCP003823.1	-	RI	CB37	898488	898667	898778	898994	337	38,54,67	47,57,41	137164135	98,76,78	260	149	0.022904	0.0454818	0.317,0.352,0.484	0.445,0.553,0.498	-0.114	CNAG_05272_chrCP003823.1___-	NA	NA	NA	NA	NA	NA	898488	898994
CNAG_05281	chrCP003823.1	+	A3SS	CB37	NA	NA	NA	NA	83	10,4,11	3,0,0	18,31,22	5,3,9	164	149	0.0108799	0.0260672	0.752,1.0,1.0	0.766,0.904,0.69	0.131	CNAG_05281_chrCP003823.1___+	925428	925491	925443	925491	924551	925365	NA	NA
CNAG_05311	chrCP003823.1	-	RI	CA37	1017260	1018222	1018289	1018325	206	139159148	359425434	38,63,106	358385502	216	149	3.59597907007e-11	2.81793996218213e-10	0.211,0.205,0.19	0.068,0.101,0.127	0.103	CNAG_05311_chrCP003823.1___-	NA	NA	NA	NA	NA	NA	1017260	1018325
CNAG_05313	chrCP003823.1	+	A3SS	CA37	NA	NA	NA	NA	202	9,22,35	5,19,4	48,57,42	48,63,40	152	149	0.0120261	0.0293268	0.638,0.532,0.896	0.495,0.47,0.507	0.198	CNAG_05313_chrCP003823.1___+	1027008	1027317	1027011	1027317	1026886	1026967	NA	NA
CNAG_05479	chrCP003833.2	+	A3SS	CA37	NA	NA	NA	NA	8	0,8,19	42,31,37	0,2,6	29,47,45	152	149	0.00629217	0.0171492	0.0,0.202,0.335	0.0,0.04,0.116	0.127	CNAG_05479_chrCP003833.2___+	421327	421541	421330	421541	421130	421281	NA	NA
CNAG_05479	chrCP003833.2	+	A3SS	CB37	NA	NA	NA	NA	8	0,8,19	42,31,37	3,6,0	83,43,62	152	149	0.000818891	0.00282517	0.0,0.202,0.335	0.034,0.12,0.0	0.128	CNAG_05479_chrCP003833.2___+	421327	421541	421330	421541	421130	421281	NA	NA
CNAG_05501	chrCP003833.2	-	RI	CA37	489802	490137	490251	490641	424	104,74,83	0,0,1	94134118	14,10,8	263	149	2.73325473366e-09	1.81235813878071e-08	1.0,1.0,0.979	0.792,0.884,0.893	0.137	CNAG_05501_chrCP003833.2___-	NA	NA	NA	NA	NA	NA	489802	490641
CNAG_05747	chrCP003826.1	+	A3SS	CA37	NA	NA	NA	NA	108	71,61,67	10,7,7	61,82,78	20,22,30	152	149	4.92822655697e-05	0.000224598	0.874,0.895,0.904	0.749,0.785,0.718	0.14	CNAG_05747_chrCP003826.1___+	757839	759156	757842	759156	757689	757777	NA	NA
CNAG_05747	chrCP003826.1	+	A3SS	CB37	NA	NA	NA	NA	108	71,61,67	10,7,7	133142130	44,31,41	152	149	0.000118473	0.000503053	0.874,0.895,0.904	0.748,0.818,0.757	0.117	CNAG_05747_chrCP003826.1___+	757839	759156	757842	759156	757689	757777	NA	NA
CNAG_05876	chrCP003826.1	+	A3SS	CA37	NA	NA	NA	NA	125	101,84,125	83106144	80,81,104	72,53,61	154	149	0.01336	0.0317442	0.541,0.434,0.456	0.518,0.597,0.623	-0.102	CNAG_05876_chrCP003826.1___+	1097336	1097497	1097341	1097497	1097118	1097286	NA	NA
CNAG_05981	chrCP003826.1	+	RI	CA37	1393483	1393851	1393918	1394392	149	67,25,60	78,45,122	38,17,27	107113124	216	149	1.24266818058e-06	5.30287114683148e-06	0.372,0.277,0.253	0.197,0.094,0.131	0.16	CNAG_05981_chrCP003826.1___+	NA	NA	NA	NA	NA	NA	1393483	1394392
CNAG_06032	chrCP003831.1	+	RI	CA37	125022	125243	125305	125775	29	196189255	34,20,53	154181145	55,60,53	211	149	4.40406446101e-06	1.72559252972301e-05	0.803,0.87,0.773	0.664,0.681,0.659	0.147	CNAG_06032_chrCP003831.1___+	NA	NA	NA	NA	NA	NA	125022	125775
CNAG_06156	chrCP003831.1	+	RI	CA37	450651	450664	450710	450951	26	50,35,46	20,34,22	74386319	23,105,81	195	149	0.00224164	0.00585544	0.656,0.44,0.615	0.711,0.737,0.751	-0.163	CNAG_06156_chrCP003831.1___+	NA	NA	NA	NA	NA	NA	450651	450951
CNAG_06156	chrCP003831.1	+	RI	CB37	450651	450664	450710	450951	26	50,35,46	20,34,22	363633479	94,70,80	195	149	1.74457819657e-06	6.33863411420433e-06	0.656,0.44,0.615	0.747,0.874,0.821	-0.244	CNAG_06156_chrCP003831.1___+	NA	NA	NA	NA	NA	NA	450651	450951
CNAG_06232	chrCP003831.1	-	RI	CA37	694941	694988	695064	695639	38	24,31,37	0,0,0	21,12,14	4,1,1	225	149	0.00325284	0.00829572	1.0,1.0,1.0	0.777,0.888,0.903	0.144	CNAG_06232_chrCP003831.1___-	NA	NA	NA	NA	NA	NA	694941	695639
CNAG_06232	chrCP003831.1	-	RI	CB37	694941	694988	695064	695639	38	24,31,37	0,0,0	29,34,16	2,3,11	225	149	7.08435652919e-07	2.7826841862404e-06	1.0,1.0,1.0	0.906,0.882,0.491	0.24	CNAG_06232_chrCP003831.1___-	NA	NA	NA	NA	NA	NA	694941	695639
CNAG_06292	chrCP003832.1	-	A3SS	CA37	NA	NA	NA	NA	268	10,5,5	0,0,0	7,21,19	2,2,3	196	149	0.000619219	0.00235812	1.0,1.0,1.0	0.727,0.889,0.828	0.185	CNAG_06292_chrCP003832.1___-	113414	113542	113414	113495	113597	113651	NA	NA
CNAG_06292	chrCP003832.1	-	A3SS	CB37	NA	NA	NA	NA	268	10,5,5	0,0,0	30,8,38	2,4,1	196	149	0.00340682	0.00963496	1.0,1.0,1.0	0.919,0.603,0.967	0.17	CNAG_06292_chrCP003832.1___-	113414	113542	113414	113495	113597	113651	NA	NA
CNAG_06333	chrCP003832.1	+	RI	CA37	219402	219938	220004	220134	175	12,4,17	11,5,17	11,10,2	0,0,3	215	149	0.000614042	0.00174113	0.431,0.357,0.409	1.0,1.0,0.316	-0.373	CNAG_06333_chrCP003832.1___+	NA	NA	NA	NA	NA	NA	219402	220134
CNAG_06333	chrCP003832.1	+	RI	CB37	219402	219938	220004	220134	175	12,4,17	11,5,17	11,17,2	2,2,2	215	149	0.00467049	0.011067	0.431,0.357,0.409	0.792,0.855,0.409	-0.286	CNAG_06333_chrCP003832.1___+	NA	NA	NA	NA	NA	NA	219402	220134
CNAG_06395	chrCP003832.1	+	RI	CB37	372829	373017	373083	373137	52	46,47,56	3,5,2	26,24,43	3,6,13	215	149	0.00148536	0.00383206	0.914,0.867,0.951	0.857,0.735,0.696	0.148	CNAG_06395_chrCP003832.1___+	NA	NA	NA	NA	NA	NA	372829	373137
CNAG_06450	chrCP003832.1	+	A3SS	CA37	NA	NA	NA	NA	176	372421448	50,43,43	324507485	23,28,17	584	149	1.72149301286e-05	8.39605364166807e-05	0.655,0.714,0.727	0.782,0.822,0.879	-0.129	CNAG_06450_chrCP003832.1___+	516271	517760	516706	517760	515893	515922	NA	NA
CNAG_06450	chrCP003832.1	+	A3SS	CB37	NA	NA	NA	NA	176	372421448	50,43,43	623597491	23,57,25	584	149	0.000857929	0.00292331	0.655,0.714,0.727	0.874,0.728,0.834	-0.113	CNAG_06450_chrCP003832.1___+	516271	517760	516706	517760	515893	515922	NA	NA
CNAG_06451	chrCP003832.1	+	A3SS	CA37	NA	NA	NA	NA	81	9727471591	370245586	830798802	193178146	244	149	1.57140799817e-07	1.2835416820356e-06	0.616,0.651,0.624	0.724,0.732,0.77	-0.112	CNAG_06451_chrCP003832.1___+	519839	520317	519934	520317	519682	519790	NA	NA
CNAG_06541	chrCP003826.1	-	RI	CA37	60572	60701	60761	61395	382	229237283	52,47,39	88175188	40,75,98	209	149	3.4300928764e-10	2.5057119147939e-09	0.758,0.782,0.838	0.611,0.625,0.578	0.188	CNAG_06541_chrCP003826.1___-	NA	NA	NA	NA	NA	NA	60572	61395
CNAG_06541	chrCP003826.1	-	RI	CB37	60572	60701	60761	61395	382	229237283	52,47,39	231303195	90,147,96	209	149	7.39802663574e-11	4.81423822863081e-10	0.758,0.782,0.838	0.647,0.595,0.592	0.181	CNAG_06541_chrCP003826.1___-	NA	NA	NA	NA	NA	NA	60572	61395
CNAG_06804	chrCP003824.1	-	RI	CB37	215849	216083	216148	216223	349	11678871560	80,58,120	114617181200	219298187	214	149	6.66133814775e-16	7.4470344421e-15	0.91,0.914,0.901	0.785,0.801,0.817	0.107	CNAG_06804_chrCP003824.1___-	NA	NA	NA	NA	NA	NA	215849	216223
CNAG_06862	chrCP003824.1	+	SE	CA37	43687	44424	44659	44927	5	32,24,16	2,0,2	28,24,42	6,8,4	197	149	0.00216588	0.00721959	0.924,1.0,0.858	0.779,0.694,0.888	0.14	CNAG_06862_chrCP003824.1_44514_44562_+	NA	NA	NA	NA	NA	NA	NA	NA
CNAG_06862	chrCP003824.1	+	A3SS	CA37	NA	NA	NA	NA	147	5,1,0	15,10,6	13,13,3	10,6,12	161	149	0.00214162	0.00676559	0.236,0.085,0.0	0.546,0.667,0.188	-0.36	CNAG_06862_chrCP003824.1___+	44502	44562	44514	44562	43687	44424	NA	NA
CNAG_07317	chrCP003820.1	-	RI	CA37	537146	537383	537468	537533	225	75,66,85	30,24,26	60,84,96	47,58,40	234	149	0.0105617	0.023833	0.614,0.637,0.676	0.448,0.48,0.604	0.132	CNAG_07317_chrCP003820.1___-	NA	NA	NA	NA	NA	NA	537146	537533
CNAG_07317	chrCP003820.1	-	RI	CB37	537146	537383	537468	537533	225	75,66,85	30,24,26	64,88,62	47,50,43	234	149	0.000820011	0.00222065	0.614,0.637,0.676	0.464,0.528,0.479	0.152	CNAG_07317_chrCP003820.1___-	NA	NA	NA	NA	NA	NA	537146	537533
CNAG_07332	chrCP003820.1	-	A3SS	CB37	NA	NA	NA	NA	158	105,95,111	1,1,3	86,129,96	18,9,12	173	149	1.28753198103e-08	1.04517301989494e-07	0.989,0.988,0.97	0.804,0.925,0.873	0.115	CNAG_07332_chrCP003820.1___-	572104	572164	572104	572140	572212	572461	NA	NA
CNAG_07597	chrCP003830.1	-	RI	CA37	606574	607094	607156	608039	46	107,90,158	13,3,17	105,109,87	21,33,8	211	149	0.00485023	0.0120835	0.853,0.955,0.868	0.779,0.7,0.885	0.104	CNAG_07597_chrCP003830.1___-	NA	NA	NA	NA	NA	NA	606574	608039
CNAG_07597	chrCP003830.1	-	RI	CB37	606574	607094	607156	608039	46	107,90,158	13,3,17	143208152	47,25,33	211	149	0.000713265	0.00198079	0.853,0.955,0.868	0.682,0.855,0.765	0.125	CNAG_07597_chrCP003830.1___-	NA	NA	NA	NA	NA	NA	606574	608039
CNAG_07682	chrCP003826.1	-	RI	CB37	1222616	1222732	1222782	1222860	387	104,85,159	26,25,76	84146106	52,84,77	199	149	0.000875876	0.0023573	0.75,0.718,0.61	0.547,0.565,0.508	0.153	CNAG_07682_chrCP003826.1___-	NA	NA	NA	NA	NA	NA	1222616	1222860
CNAG_07694	chrCP003826.1	-	RI	CB37	1318672	1320333	1320398	1320618	283	76,43,144	192116234	55,115,62	298428278	214	149	6.64370638948e-07	2.63332362346662e-06	0.216,0.205,0.3	0.114,0.158,0.134	0.105	CNAG_07694_chrCP003826.1___-	NA	NA	NA	NA	NA	NA	1318672	1320618
CNAG_07867	chrCP003829.1	+	RI	CA37	1034197	1034270	1034364	1034842	56	23,29,35	62,41,37	26,40,49	15,22,33	243	149	9.98663995428e-05	0.000318833	0.185,0.303,0.367	0.515,0.527,0.477	-0.221	CNAG_07867_chrCP003829.1___+	NA	NA	NA	NA	NA	NA	1034197	1034842
CNAG_07867	chrCP003829.1	+	RI	CB37	1034197	1034270	1034364	1034842	56	23,29,35	62,41,37	39,78,48	34,30,35	243	149	0.000577164	0.0016131	0.185,0.303,0.367	0.413,0.615,0.457	-0.21	CNAG_07867_chrCP003829.1___+	NA	NA	NA	NA	NA	NA	1034197	1034842
CNAG_07941	chrCP003832.1	+	A3SS	CB37	NA	NA	NA	NA	106	89,116,96	133139118	140144160	164,82,146	152	149	0.0196203	0.0416553	0.396,0.45,0.444	0.456,0.633,0.518	-0.106	CNAG_07941_chrCP003832.1___+	531120	531919	531123	531919	530602	530932	NA	NA
CNAG_07948	chrCP003820.1	-	A5SS	CB37	NA	NA	NA	NA	41	107,49,119	26,11,40	173212206	29,32,22	195	149	0.00056571	0.00149222	0.759,0.773,0.694	0.82,0.835,0.877	-0.102	CNAG_07948_chrCP003820.1___-	609617	609949	609663	609949	609364	609566	NA	NA
