## Supplementary Table S4 for "Thermoregulation network governing virulence of a critical human fungal pathogen"

### Sheet: Sheet1
DTEGs_upregulated_exclusively_in_cna1Δ_at_37C	DTEGs_downregulated_exclusively_in_cna1Δ_at_37C	DTGs_upregulated_exclusively_in_cna1Δ_at_37C	DTGs_downregulated_exclusively_in_cna1Δ_at_37C	DTEGs/DTGs_shared_upregulated_exclusively_in_cna1Δ_at_37C	DTEGs/DTGs_shared_downregulated_exclusively_in_cna1Δ_at_37C
CNAG_00006	CNAG_00083	CNAG_00029	CNAG_00057	CNAG_01443	CNAG_00445
CNAG_00050	CNAG_00128	CNAG_00033	CNAG_00060	CNAG_02130	CNAG_01203
CNAG_00058	CNAG_00129	CNAG_00062	CNAG_00089	CNAG_02766	CNAG_02477
CNAG_00088	CNAG_00151	CNAG_00083	CNAG_00241	CNAG_02921	CNAG_04027
CNAG_00104	CNAG_00165	CNAG_00096	CNAG_00291	CNAG_03226	CNAG_04566
CNAG_00141	CNAG_00229	CNAG_00119	CNAG_00368	CNAG_03541	CNAG_05024
CNAG_00152	CNAG_00311	CNAG_00133	CNAG_00390	CNAG_05389	CNAG_06781
CNAG_00176	CNAG_00317	CNAG_00182	CNAG_00457	CNAG_05840	CNAG_06852
CNAG_00181	CNAG_00406	CNAG_00272	CNAG_00523	CNAG_06120	CNAG_07574
CNAG_00249	CNAG_00417	CNAG_00280	CNAG_00558	CNAG_06724	CNAG_08007
CNAG_00256	CNAG_00458	CNAG_00289	CNAG_00684	CNAG_07033	CNAG_12161
CNAG_00260	CNAG_00474	CNAG_00290	CNAG_00702		CNAG_12266
CNAG_00279	CNAG_00475	CNAG_00299	CNAG_00730		CNAG_12383
CNAG_00300	CNAG_00549	CNAG_00388	CNAG_00825		CNAG_12809
CNAG_00330	CNAG_00589	CNAG_00397	CNAG_00846		CNAG_12880
CNAG_00385	CNAG_00635	CNAG_00405	CNAG_00941		CNAG_13008
CNAG_00398	CNAG_00708	CNAG_00482	CNAG_01098		CNAG_13161
CNAG_00399	CNAG_00714	CNAG_00504	CNAG_01138
CNAG_00410	CNAG_00768	CNAG_00592	CNAG_01166
CNAG_00453	CNAG_00859	CNAG_00704	CNAG_01211
CNAG_00457	CNAG_00870	CNAG_00748	CNAG_01354
CNAG_00532	CNAG_00903	CNAG_00756	CNAG_01378
CNAG_00534	CNAG_01057	CNAG_00787	CNAG_01423
CNAG_00556	CNAG_01065	CNAG_00824	CNAG_01482
CNAG_00560	CNAG_01099	CNAG_00838	CNAG_01559
CNAG_00655	CNAG_01105	CNAG_00860	CNAG_01644
CNAG_00732	CNAG_01140	CNAG_00892	CNAG_01646
CNAG_00741	CNAG_01165	CNAG_01037	CNAG_01677
CNAG_00743	CNAG_01171	CNAG_01041	CNAG_01692
CNAG_00747	CNAG_01209	CNAG_01062	CNAG_01925
CNAG_00761	CNAG_01258	CNAG_01195	CNAG_02008
CNAG_00776	CNAG_01335	CNAG_01243	CNAG_02055
CNAG_00785	CNAG_01370	CNAG_01249	CNAG_02108
CNAG_00809	CNAG_01372	CNAG_01315	CNAG_02162
CNAG_00812	CNAG_01421	CNAG_01336	CNAG_02228
CNAG_00818	CNAG_01546	CNAG_01343	CNAG_02238
CNAG_00850	CNAG_01641	CNAG_01370	CNAG_02326
CNAG_00871	CNAG_01675	CNAG_01510	CNAG_02342
CNAG_00893	CNAG_01680	CNAG_01514	CNAG_02401
CNAG_00928	CNAG_01683	CNAG_01543	CNAG_02417
CNAG_01044	CNAG_01697	CNAG_01546	CNAG_02425
CNAG_01078	CNAG_01711	CNAG_01576	CNAG_02467
CNAG_01083	CNAG_01719	CNAG_01579	CNAG_02539
CNAG_01106	CNAG_01720	CNAG_01581	CNAG_02551
CNAG_01117	CNAG_01885	CNAG_01583	CNAG_02609
CNAG_01130	CNAG_01930	CNAG_01603	CNAG_02690
CNAG_01158	CNAG_01943	CNAG_01651	CNAG_02695
CNAG_01188	CNAG_01968	CNAG_01655	CNAG_02793
CNAG_01189	CNAG_01992	CNAG_01663	CNAG_02803
CNAG_01307	CNAG_02013	CNAG_01669	CNAG_02804
CNAG_01321	CNAG_02058	CNAG_01674	CNAG_02849
CNAG_01332	CNAG_02129	CNAG_01708	CNAG_02853
CNAG_01338	CNAG_02159	CNAG_01720	CNAG_02860
CNAG_01341	CNAG_02175	CNAG_01763	CNAG_02878
CNAG_01348	CNAG_02176	CNAG_01793	CNAG_02915
CNAG_01537	CNAG_02260	CNAG_01824	CNAG_03055
CNAG_01540	CNAG_02303	CNAG_01910	CNAG_03069
CNAG_01542	CNAG_02358	CNAG_01931	CNAG_03097
CNAG_01565	CNAG_02433	CNAG_01963	CNAG_03118
CNAG_01619	CNAG_02503	CNAG_01964	CNAG_03120
CNAG_01621	CNAG_02602	CNAG_02012	CNAG_03123
CNAG_01622	CNAG_02703	CNAG_02066	CNAG_03175
CNAG_01721	CNAG_02711	CNAG_02080	CNAG_03195
CNAG_01737	CNAG_02749	CNAG_02117	CNAG_03245
CNAG_01740	CNAG_02754	CNAG_02153	CNAG_03415
CNAG_01752	CNAG_02826	CNAG_02166	CNAG_03491
CNAG_01797	CNAG_02829	CNAG_02174	CNAG_03562
CNAG_01819	CNAG_02830	CNAG_02183	CNAG_03591
CNAG_01839	CNAG_02874	CNAG_02222	CNAG_03684
CNAG_01855	CNAG_02902	CNAG_02239	CNAG_03700
CNAG_01878	CNAG_02932	CNAG_02253	CNAG_03769
CNAG_01890	CNAG_03012	CNAG_02266	CNAG_03850
CNAG_01892	CNAG_03036	CNAG_02269	CNAG_03858
CNAG_01893	CNAG_03038	CNAG_02281	CNAG_03967
CNAG_01991	CNAG_03039	CNAG_02296	CNAG_04031
CNAG_02022	CNAG_03059	CNAG_02309	CNAG_04111
CNAG_02043	CNAG_03216	CNAG_02315	CNAG_04147
CNAG_02064	CNAG_03280	CNAG_02341	CNAG_04152
CNAG_02094	CNAG_03313	CNAG_02389	CNAG_04164
CNAG_02097	CNAG_03319	CNAG_02424	CNAG_04207
CNAG_02106	CNAG_03382	CNAG_02472	CNAG_04223
CNAG_02135	CNAG_03387	CNAG_02521	CNAG_04312
CNAG_02189	CNAG_03397	CNAG_02528	CNAG_04399
CNAG_02208	CNAG_03419	CNAG_02725	CNAG_04580
CNAG_02359	CNAG_03446	CNAG_02962	CNAG_04620
CNAG_02360	CNAG_03478	CNAG_03034	CNAG_04627
CNAG_02545	CNAG_03480	CNAG_03077	CNAG_04730
CNAG_02672	CNAG_03538	CNAG_03117	CNAG_04768
CNAG_02685	CNAG_03539	CNAG_03137	CNAG_04848
CNAG_02714	CNAG_03627	CNAG_03181	CNAG_04897
CNAG_02722	CNAG_03714	CNAG_03191	CNAG_04904
CNAG_02751	CNAG_03797	CNAG_03214	CNAG_04908
CNAG_02767	CNAG_03855	CNAG_03243	CNAG_04959
CNAG_02775	CNAG_03901	CNAG_03277	CNAG_04998
CNAG_02795	CNAG_03959	CNAG_03304	CNAG_05090
CNAG_02812	CNAG_03962	CNAG_03327	CNAG_05144
CNAG_02933	CNAG_03989	CNAG_03474	CNAG_05165
CNAG_03021	CNAG_04024	CNAG_03523	CNAG_05202
CNAG_03061	CNAG_04064	CNAG_03546	CNAG_05233
CNAG_03127	CNAG_04068	CNAG_03613	CNAG_05263
CNAG_03130	CNAG_04091	CNAG_03659	CNAG_05337
CNAG_03146	CNAG_04099	CNAG_03707	CNAG_05399
CNAG_03153	CNAG_04100	CNAG_03718	CNAG_05422
CNAG_03196	CNAG_04102	CNAG_03744	CNAG_05480
CNAG_03204	CNAG_04139	CNAG_03756	CNAG_05545
CNAG_03236	CNAG_04187	CNAG_03843	CNAG_05648
CNAG_03247	CNAG_04322	CNAG_03851	CNAG_05686
CNAG_03251	CNAG_04444	CNAG_03852	CNAG_05753
CNAG_03266	CNAG_04496	CNAG_03854	CNAG_05776
CNAG_03315	CNAG_04504	CNAG_03882	CNAG_05799
CNAG_03332	CNAG_04512	CNAG_03887	CNAG_05801
CNAG_03333	CNAG_04562	CNAG_03904	CNAG_06072
CNAG_03335	CNAG_04570	CNAG_03911	CNAG_06130
CNAG_03367	CNAG_04590	CNAG_03917	CNAG_06143
CNAG_03416	CNAG_04710	CNAG_03990	CNAG_06158
CNAG_03445	CNAG_04719	CNAG_03994	CNAG_06343
CNAG_03467	CNAG_04745	CNAG_04008	CNAG_06346
CNAG_03507	CNAG_04766	CNAG_04026	CNAG_06347
CNAG_03550	CNAG_04776	CNAG_04029	CNAG_06359
CNAG_03572	CNAG_04829	CNAG_04065	CNAG_06404
CNAG_03576	CNAG_04839	CNAG_04071	CNAG_06415
CNAG_03577	CNAG_04880	CNAG_04110	CNAG_06445
CNAG_03590	CNAG_04954	CNAG_04118	CNAG_06497
CNAG_03598	CNAG_04955	CNAG_04236	CNAG_06505
CNAG_03600	CNAG_04980	CNAG_04267	CNAG_06642
CNAG_03682	CNAG_04992	CNAG_04281	CNAG_06646
CNAG_03706	CNAG_05013	CNAG_04321	CNAG_06684
CNAG_03788	CNAG_05043	CNAG_04341	CNAG_06699
CNAG_03795	CNAG_05070	CNAG_04408	CNAG_06754
CNAG_03853	CNAG_05124	CNAG_04432	CNAG_06766
CNAG_03857	CNAG_05157	CNAG_04458	CNAG_06983
CNAG_03862	CNAG_05181	CNAG_04535	CNAG_06993
CNAG_03863	CNAG_05212	CNAG_04539	CNAG_07022
CNAG_03864	CNAG_05220	CNAG_04583	CNAG_07471
CNAG_03878	CNAG_05331	CNAG_04593	CNAG_07516
CNAG_03912	CNAG_05354	CNAG_04594	CNAG_07519
CNAG_03914	CNAG_05414	CNAG_04618	CNAG_07655
CNAG_03931	CNAG_05456	CNAG_04635	CNAG_07803
CNAG_03956	CNAG_05461	CNAG_04653	CNAG_07870
CNAG_03957	CNAG_05487	CNAG_04669	CNAG_07887
CNAG_04053	CNAG_05596	CNAG_04731	CNAG_07905
CNAG_04054	CNAG_05676	CNAG_04740	CNAG_07985
CNAG_04105	CNAG_05789	CNAG_04765	CNAG_08006
CNAG_04185	CNAG_05820	CNAG_04863	CNAG_08021
CNAG_04188	CNAG_05910	CNAG_04921	CNAG_12028
CNAG_04192	CNAG_05986	CNAG_04922	CNAG_12033
CNAG_04196	CNAG_06051	CNAG_05006	CNAG_12044
CNAG_04208	CNAG_06075	CNAG_05011	CNAG_12177
CNAG_04209	CNAG_06087	CNAG_05019	CNAG_12246
CNAG_04265	CNAG_06127	CNAG_05146	CNAG_12257
CNAG_04266	CNAG_06155	CNAG_05245	CNAG_12268
CNAG_04294	CNAG_06164	CNAG_05301	CNAG_12301
CNAG_04308	CNAG_06228	CNAG_05344	CNAG_12330
CNAG_04346	CNAG_06283	CNAG_05375	CNAG_12334
CNAG_04356	CNAG_06297	CNAG_05380	CNAG_12391
CNAG_04361	CNAG_06298	CNAG_05416	CNAG_12413
CNAG_04393	CNAG_06301	CNAG_05428	CNAG_12427
CNAG_04447	CNAG_06330	CNAG_05446	CNAG_12432
CNAG_04531	CNAG_06352	CNAG_05451	CNAG_12436
CNAG_04545	CNAG_06388	CNAG_05452	CNAG_12437
CNAG_04577	CNAG_06446	CNAG_05460	CNAG_12541
CNAG_04589	CNAG_06500	CNAG_05503	CNAG_12568
CNAG_04601	CNAG_06583	CNAG_05514	CNAG_12663
CNAG_04611	CNAG_06630	CNAG_05518	CNAG_12724
CNAG_04627	CNAG_06637	CNAG_05526	CNAG_12726
CNAG_04652	CNAG_06674	CNAG_05640	CNAG_12727
CNAG_04749	CNAG_06687	CNAG_05656	CNAG_12752
CNAG_04750	CNAG_06704	CNAG_05674	CNAG_12756
CNAG_04798	CNAG_06728	CNAG_05723	CNAG_12757
CNAG_04828	CNAG_06762	CNAG_05740	CNAG_12783
CNAG_04834	CNAG_06796	CNAG_05770	CNAG_12784
CNAG_04876	CNAG_06812	CNAG_05772	CNAG_12810
CNAG_04969	CNAG_06835	CNAG_05821	CNAG_12882
CNAG_04985	CNAG_06844	CNAG_05841	CNAG_12888
CNAG_05041	CNAG_06897	CNAG_05859	CNAG_12895
CNAG_05095	CNAG_06921	CNAG_05887	CNAG_12918
CNAG_05096	CNAG_06928	CNAG_05996	CNAG_12955
CNAG_05144	CNAG_06929	CNAG_06097	CNAG_13024
CNAG_05147	CNAG_06944	CNAG_06160	CNAG_13025
CNAG_05164	CNAG_06954	CNAG_06163	CNAG_13121
CNAG_05304	CNAG_06958	CNAG_06174	CNAG_13130
CNAG_05314	CNAG_07041	CNAG_06178	CNAG_13149
CNAG_05315	CNAG_07313	CNAG_06195	CNAG_13176
CNAG_05410	CNAG_07381	CNAG_06197	CNAG_13190
CNAG_05426	CNAG_07393	CNAG_06273	CNAG_13206
CNAG_05455	CNAG_07411	CNAG_06293
CNAG_05497	CNAG_07413	CNAG_06321
CNAG_05537	CNAG_07421	CNAG_06322
CNAG_05587	CNAG_07429	CNAG_06348
CNAG_05595	CNAG_07447	CNAG_06483
CNAG_05608	CNAG_07464	CNAG_06506
CNAG_05612	CNAG_07491	CNAG_06529
CNAG_05631	CNAG_07567	CNAG_06542
CNAG_05638	CNAG_07576	CNAG_06566
CNAG_05687	CNAG_07613	CNAG_06589
CNAG_05750	CNAG_07649	CNAG_06590
CNAG_05762	CNAG_07650	CNAG_06595
CNAG_05804	CNAG_07651	CNAG_06637
CNAG_05818	CNAG_07662	CNAG_06681
CNAG_05827	CNAG_07716	CNAG_06719
CNAG_05828	CNAG_07729	CNAG_06764
CNAG_05843	CNAG_07755	CNAG_06769
CNAG_05847	CNAG_07788	CNAG_06890
CNAG_05899	CNAG_07813	CNAG_06899
CNAG_05909	CNAG_07884	CNAG_06907
CNAG_05934	CNAG_07888	CNAG_06926
CNAG_06012	CNAG_07939	CNAG_06955
CNAG_06074	CNAG_07950	CNAG_06978
CNAG_06076	CNAG_07958	CNAG_07351
CNAG_06085	CNAG_08023	CNAG_07389
CNAG_06096	CNAG_09001	CNAG_07391
CNAG_06103	CNAG_09003	CNAG_07403
CNAG_06154	CNAG_09004	CNAG_07412
CNAG_06190	CNAG_09005	CNAG_07434
CNAG_06236	CNAG_09006	CNAG_07461
CNAG_06240	CNAG_09011	CNAG_07462
CNAG_06300	CNAG_09012	CNAG_07524
CNAG_06380	CNAG_10017	CNAG_07566
CNAG_06410	CNAG_10033	CNAG_07587
CNAG_06602	CNAG_10040	CNAG_07675
CNAG_06604	CNAG_10094	CNAG_07678
CNAG_06640	CNAG_12011	CNAG_07682
CNAG_06641	CNAG_12012	CNAG_07699
CNAG_06646	CNAG_12019	CNAG_07719
CNAG_06657	CNAG_12022	CNAG_07730
CNAG_06673	CNAG_12031	CNAG_07774
CNAG_06693	CNAG_12040	CNAG_07784
CNAG_06746	CNAG_12056	CNAG_07786
CNAG_06758	CNAG_12078	CNAG_07825
CNAG_06771	CNAG_12085	CNAG_07835
CNAG_06799	CNAG_12093	CNAG_07886
CNAG_06816	CNAG_12094	CNAG_07899
CNAG_06817	CNAG_12131	CNAG_07909
CNAG_06826	CNAG_12132	CNAG_07931
CNAG_06840	CNAG_12166	CNAG_07952
CNAG_06891	CNAG_12167	CNAG_07978
CNAG_07114	CNAG_12168	CNAG_08013
CNAG_07324	CNAG_12170	CNAG_10112
CNAG_07345	CNAG_12183	CNAG_10115
CNAG_07354	CNAG_12220	CNAG_10502
CNAG_07367	CNAG_12260	CNAG_11011
CNAG_07427	CNAG_12274	CNAG_11012
CNAG_07445	CNAG_12305	CNAG_12021
CNAG_07487	CNAG_12313	CNAG_12096
CNAG_07561	CNAG_12319	CNAG_12104
CNAG_07570	CNAG_12320	CNAG_12116
CNAG_07609	CNAG_12324	CNAG_12145
CNAG_07622	CNAG_12369	CNAG_12172
CNAG_07626	CNAG_12387	CNAG_12187
CNAG_07709	CNAG_12415	CNAG_12240
CNAG_07720	CNAG_12434	CNAG_12262
CNAG_07771	CNAG_12435	CNAG_12387
CNAG_07775	CNAG_12486	CNAG_12417
CNAG_07780	CNAG_12489	CNAG_12425
CNAG_07804	CNAG_12519	CNAG_12439
CNAG_07840	CNAG_12520	CNAG_12519
CNAG_07887	CNAG_12521	CNAG_12520
CNAG_08008	CNAG_12523	CNAG_12592
CNAG_08025	CNAG_12529	CNAG_12608
CNAG_10045	CNAG_12551	CNAG_12641
CNAG_12277	CNAG_12552	CNAG_12664
CNAG_12420	CNAG_12553	CNAG_12681
CNAG_12607	CNAG_12600	CNAG_12689
CNAG_12815	CNAG_12601	CNAG_12700
CNAG_12892	CNAG_12614	CNAG_12702
CNAG_13162	CNAG_12640	CNAG_12723
CNAG_13174	CNAG_12648	CNAG_12744
CNAG_13192	CNAG_12652	CNAG_12753
	CNAG_12657	CNAG_12763
	CNAG_12667	CNAG_12819
	CNAG_12683	CNAG_12884
	CNAG_12688	CNAG_12893
	CNAG_12692	CNAG_12965
	CNAG_12714	CNAG_12966
	CNAG_12742	CNAG_12982
	CNAG_12763	CNAG_13009
	CNAG_12771	CNAG_13026
	CNAG_12794	CNAG_13030
	CNAG_12801	CNAG_13066
	CNAG_12831	CNAG_13113
	CNAG_12894	CNAG_13151
	CNAG_12913	CNAG_13177
	CNAG_12928	CNAG_13182
	CNAG_12988
	CNAG_13000
	CNAG_13009
	CNAG_13022
	CNAG_13064
	CNAG_13080
	CNAG_13094
	CNAG_13138
	CNAG_13166
	CNAG_13168
