## Supplementary Table S6 for "Thermoregulation network governing virulence of a critical human fungal pathogen"

### Sheet: Strains
Strain name	Background	Genotype/details	Reference
H99		wild-type	Perfect et al., 1993
KN99a		wild-type	Nielsen et al., 2003
VYD113	H99	MAT alpha cna1∆::NAT	Kojima et al., 2006
VYD114	H99	MAT alpha cnb1∆::NAT	Kojima et al., 2006
VYD115	VYD113	MAT alpha cna1∆::NAT CNA1::NEO	Kojima et al., 2006
VYD116	KN99	MATa cna1∆::NEO	Chow et al., 2017
VYD122/CNVY108	H99	α H99::GFP-H4-NAT (pVY3)	Kozubowski et al., 2013
VYD121/CNVY106	H99	α H99::GFP-Tubulin-NAT (pLKB35)	Kozubowski et al., 2013
VYD165	CNVY108	GFP-H4-NAT (pVY3) cna1Δ::NEO	This study
VYD169	CNVY108	GFP-H4-NAT (pVY3);cnb1Δ::NEO	This study
VYD165	CNVY106	GFP-Tubulin-NAT cna1Δ::NEO	This study
VYD169	CNVY106	GFP-Tubulin-NAT (pVY3);cnb1Δ::NEO	This study
VYD197	H99	SH::ACT1p-TIDi-NEO	This study
VYD207	H99	CNA1::CNA1-TIDi-NEO	This study
VYD209	cna1Δ	SH2::mRuby3-Cna1-FL-NEO	This study
VYD210	cna1Δ	SH2::mRuby3-Cna1-AID-NEO	This study
VYD211	cna1Δ	SH2::mRuby3-Cna1-CaM-NEO	This study
VYD212	cna1Δ	SH2::mRuby3-Cna1-CNB1-NEO	This study
VYD213	cna1Δ	SH2::mRUby3-Cna1-Phos-NEO	This study
VYD214	cna1Δ	SH2::mRuby3-Cna1-CAT-NEO	This study
VYD215	GFP-Dcp1	SH2::mRuby3-Cna1-FL-NEO	This study
VYD216	GFP-Dcp1	SH2::mRuby3-Cna1-AID-NEO	This study
VYD217	GFP-Dcp1	SH2::mRuby3-Cna1-CaM-NEO	This study
VYD218	GFP-Dcp1	SH2::mRuby3-Cna1-CNB1-NEO	This study
VYD219	GFP-Dcp1	SH2::mRUby3-Cna1-Phos-NEO	This study
VYD220	GFP-Dcp1	SH2::mRuby3-Cna1-CAT-NEO	This study
VYD284	H99 cna1Δ	SH2::Cna1-FL-NEO	This study
VYD285	H99 cna1Δ	cna1Δ::NAT::Cna1-FL-NEO	This study
VYD359	cna1Δ	cna1Δ::NAT::Cna1-FL-FLAG-NEO	This study
VYD360	cna1Δ	cna1Δ::NAT::CNa1-AID-FLAG-NEO	This study
VYD361	cna1Δ	cna1Δ::NAT::Cna1-CaM-FLAG-NEO	This study
VYD362	cna1Δ	cna1Δ::NAT::Cna1-CNB-FLAG-NEO	This study
VYD363	cna1Δ	cna1Δ::NAT::Cna1-CAT-FLAG-NEO	This study
VYD364	cna1Δ	cna1Δ::NAT::Cna1-N-term-FLAG-NEO	This study
VYD466	H99	CNAG_01208 (Cch1)_T1622P	This study
VYD467	H99	CNAG_04197 (Yak1)_Frame shift	This study
VYD468	H99	CNAG_04197 (Yak1)_Substitution_I728T	This study
VYD469	H99	CNAG_04197 (Yak1)_Splice donor site	This study
VYD471	H99	CNAG_04197 (Yak1)_Substitution_H574L	This study
VYD473	H99	CNAG_06362 (Unc79)_Frame shift	This study
VYD476	H99	Aneuploidy	This study
VYD477	H99	CNAG_04197 (Yak1)_Truncation	This study
VYD478	H99	Aneuploidy	This study
VYD479	H99 cnb1	CNAG_04197 (Yak1)_Truncation	This study
VYD481	H99 cnb1	Aneuploidy	This study
VYD482	H99 cnb1	Aneuploidy	This study
VYD483	H99 cnb1	CNAG_04197 (Yak1)_Truncation	This study
VYD484	H99 cnb1	CNAG_04197 (Yak1)_Frame shift	This study
VYD485	H99 cnb1	CNAG_06362 (Unc79)_Intron mutation	This study
VYD486	H99 cnb1	CNAG_03751 (Mid1)_Intron mutation	This study
VYD721	H99	CNAG_00525-FLAG tagged	This study
VYD722	H99	CNAG_03864-FLAG tagged	This study
VYD723	H99	CNAG_05416-FLAG tagged	This study

### Sheet: Primers
Primer number	Primer sequence (5' -> 3')	Description
JOHE51469	agcttgatatcgaattcctgcagccACACGATGTTTTCCATCAGTAACATCGG	ACT1p-TID-myc-P1
JOHE51470	CTCCAGCTCACATCCTCGCAGCGCCCATAGACTTCAAATCATGGAATTGG	ACT1p-TID-myc-P2
JOHE51471	CCAATTCCATGATTTGAAGTCTATGGGCGCTGCGAGGATGTGAGCTGGAG	ACT1p-TID-myc-P3
JOHE51472	GCTTATTTATAGCTGCGCGTGACATAGACATGTTGGGCGAGTTTACTAATGG	ACT1p-TID-myc-P4
JOHE51473	CCATTAGTAAACTCGCCCAACATGTCTATGTCACGCGCAGCTATAAATAAGC	ACT1p-TID-myc-P5
JOHE51474	GGCATAATTTTGAGCGTGCTTCATTGGCCccaagcttggtaccgagctcggatcc	ACT1p-TID-myc-P6
JOHE51475	ggatccgagctcggtaccaagcttggGGCCAATGAAGCACGCTCAAAATTATGCC	ACT1p-TID-myc-P7
JOHE51476	gccgctctagaactagtggatccccACCAAACCAGTCTGTGCCAAGTGG	ACT1p-TID-myc-P8
JOHE51732	CAAAAGCTGGAGCTCCACCGCGGCTGCGAGGATGTGAGCTGG	ACT1p-GA-P1
JOHE51733	GTGGAATCAACAACCGGGAGCACTGAAGTGGGTTAATAAAAATAAAAGGGTAAAGGCGATGTACATACCCGCAACGCTACCTCCATCC	ACT1p-TIDi-P2
JOHE51734	GGATGGAGGTAGCGTTGCGGGTATGTACATCGCCTTTACCCTTTTATTTTTATTAACCCACTTCAGTGCTCCCGGTTGTTGATTCCAC	ACT1p-TIDi-P3
JOHE51735	GTGTAATCCACCCTTGATTTACAACGGACTGAGAGTAGGTTAGCTAATGCTGAGTTGTTGCTGTCAGGGATGAACGTACCTCTTCGACCCGTCTCATAGCG	ACT1p-TIDi-P4
JOHE51736	CGCTATGAGACGGGTCGAAGAGGTACGTTCATCCCTGACAGCAACAACTCAGCATTAGCTAACCTACTCTCAGTCCGTTGTAAATCAAGGGTGGATTACAC	ACT1p-TIDi-P5
JOHE51737	AATTGGGTACCGGGCCCCCCCCTTAATTAATAGAAGTGGCGCGCCTCACAG	ACT1p-TIDi-P6
JOHE51268	cgaattcctgcagcccgggggtgttcaacgtcttgaaatgatcg	Cna1-TiD-GA-f.FP
JOHE50990	GCTTATTTATAGCTGCGCGTGACTCGCCTTGACCGCCCTTCG	Cna1-TiD.P2
JOHE50991	CGAAGGGCGGTCAAGGCGAGTCACGCGCAGCTATAAATAAGC	Cna1-TiD.P3
JOHE51867	cgttcgaaaccagcatctactccggtttatctgtattaacacgg	Cna1-TIDi-P4
JOHE51868	ccgtgttaatacagataaaccggagtagatgctggtttcgaacg	Cna1-TIDi-P5
JOHE51869	gcggccgctctagaactagtgcgccgagtctggatggacag	Cna1-TIDi_GA_f.RP
JOHE52057	CAAAAGCTGGAGCTCCACCGCGGGTACGGTTCTTGATGATCGG	GA-CNA1p-FP
JOHE52058	GTTTTCTGTGGAGATCGTTAGCATGACGGAAATTGACTGTTTGGTGG	CNA1p-mRuby3-RP
JOHE52059	CCACCAAACAGTCAATTTCCGTCATGCTAACGATCTCCACAGAAAAC	CNA1p-mRuby3-FP
JOHE52060	GTCTGAGTGGCTGGGGAAGCCATCTTGTAGAGCTCGTCCATGC	mRuby3-CNA1-RP
JOHE52061	GCATGGACGAGCTCTACAAGATGGCTTCCCCAGCCACTCAGAC	mRuby3-CNA1-FP
JOHE52062	AATTGGGTACCGGGCCCCCCCACATGAGTCTTGAGTGGACTCG	CNA1t-GA-RP
JOHE52063	GTTCGAAACCAGCATCTACTCTCAACTGACGTCGATGATGTCAGG	AID-CNA1t-RP
JOHE52064	CCTGACATCATCGACGTCAGTTGAGAGTAGATGCTGGTTTCGAACG	AID-CNA1t-FP
JOHE52065	GTTCGAAACCAGCATCTACTCTCATTCACGCAACAGAGAGAATACTCG	CaM-CNA1t-RP
JOHE52066	CGAGTATTCTCTCTGTTGCGTGAATGAGAGTAGATGCTGGTTTCGAACG	CaM-CNA1t-FP
JOHE52067	GTTCGAAACCAGCATCTACTCTCAGTTAAGAATTGCAATAAGCATATCCG	Cnb1-CNA1t-RP
JOHE52068	CGGATATGCTTATTGCAATTCTTAACTGAGAGTAGATGCTGGTTTCGAACG	Cnb1-CNA1t-FP
JOHE52069	GCTTGCTCTTCAGTCAATCTCCCCTTGTAGAGCTCGTCCATGC	mRuby3-Phos-RP
JOHE52070	GCATGGACGAGCTCTACAAGGGGAGATTGACTGAAGAGCAAGC	mRuby3-Phos-FP
JOHE52088	CGTTCGAAACCAGCATCTACTCTCACCAATAGGGATGGGGCGTAC	Cat-CNA1t-RP
JOHE52089	GTACGCCCCATCCCTATTGGTGAGAGTAGATGCTGGTTTCGAACG	Cat-CNA1t-FP
JOHE53287	CCTGACATCATCGACGTCGAGGACTACAAGGACGACGATG	AID-FP
JOHE53288	CATCGTCGTCCTTGTAGTCCTCGACGTCGATGATGTCAGG	AID-RP
JOHE53289	CGAGTATTCTCTCTGTTGCGTGAAGAGGACTACAAGGACGACGATG	CaM-FP
JOHE53290	CATCGTCGTCCTTGTAGTCCTCTTCACGCAACAGAGAGAATACTCG	CaM-RP
JOHE53291	CGGATATGCTTATTGCAATTCTTAACGAGGACTACAAGGACGACGATG	CNB1-FP
JOHE53292	CATCGTCGTCCTTGTAGTCCTCGTTAAGAATTGCAATAAGCATATCCG	CNB1-RP
JOHE53293	GTACGCCCCATCCCTATTGGGAGGACTACAAGGACGACGATG	CAT-FP
JOHE53294	CATCGTCGTCCTTGTAGTCCTCCCAATAGGGATGGGGCGTAC	CAT-RP
JOHE53295	CCAAACAGTCAATTTCCGTCATGGGGAGATTGACTGAAGAGCAAGC	NT-FP
JOHE53296	GCTTGCTCTTCAGTCAATCTCCCCATGACGGAAATTGACTGTTTGG	NT-RP
JOHE56314	GACATGACGAATGAAGTTGTTGAC	Yak1-deletion-f.RP
JOHE56315	GCGGCCGCTCTAGAACTAGTGGAAGGATAAGGACGCGTTCTGG	Yak1-deletion-P1_GA
JOHE56316	CAGCTCACATCCTCGCAGCCATCCCTGTTTCCTCTTCGGCGAC	Yak1-deletion-P2
JOHE56317	GTCGCCGAAGAGGAAACAGGGATGGCTGCGAGGATGTGAGCTG	Yak1-deletion-P3
JOHE56318	CCTTCGTTCATTTGTTTCTACCCTACCGGTTTATCTGTATTAACACGG	Yak1-deletion-P4
JOHE56319	CCGTGTTAATACAGATAAACCGGTAGGGTAGAAACAAATGAACGAAGG	Yak1-deletion-P5
JOHE56320	CGAATTCCTGCAGCCCGGGCTCGTTCTTTGGCGTCTACTC	Yak1-deletion-P6_GA
JOHE56321	ACCGGCAGGGTATACTGTTGGGGGAGTTGGAGTTGAAGAGGTTTTAGAGCTAGAAATAGC	Yak1-deletion-gRNA-1
JOHE56322	ACCGGCAGGGTATACTGTTGGTAAGCTTGATTAGGCTGGAGTTTTAGAGCTAGAAATAGC	Yak1-deletion-gRNA-2
JOHE56365	TCGCCACAAATCAAAGTAATCG	Yak1-ORF-FP
JOHE56366	ATCGATATCACTCTGCTTGGC	Yak1-ORF-RP
JOHE56975	ACAAAGCTTGGACTGTCAGTTTGCGGTACC	00525-FLAG-P1
JOHE56976	CTACTTGTCATCGTCGTCCTTGTAGTCCTTGCTCTCTCCCGAACTCTGCG	00525-FLAG-P2
JOHE56977	CATCTCTTCCGTGTTAATACAGATAAACCGTAACTAAGTATGGGCCATTGACGAG	00525-FLAG-P3
JOHE56978	GCTTACAGAAATCCACAGCCTCC	00525-FLAG-P4
JOHE56987	ATTTGGAAGCTGGAGGAAAGGTAGACAGTG	03864-FLAG-P1
JOHE56988	CTACTTGTCATCGTCGTCCTTGTAGTCCCTCCTTCCTGCAGGTCTGGGTC	03864-FLAG-P2
JOHE56989	CATCTCTTCCGTGTTAATACAGATAAACCGACTAATGCCACGTCATGGAAAAGGC	03864-FLAG-P3
JOHE56990	TGACAATCTTCTCAGCCTGATCC	03864-FLAG-P4
JOHE56995	AGCCAAGATGCTTGCCAAGTCAGTGTTTCG	05416-FLAG-P1
JOHE56996	CTACTTGTCATCGTCGTCCTTGTAGTCTTCATCCCTCGCCCTCTTCCTC	05416-FLAG-P2
JOHE56997	CATCTCTTCCGTGTTAATACAGATAAACCGTGCTTGTCACCCAAATTAAGCATCG	05416-FLAG-P3
JOHE56998	CTTCATTCTATGATTCTTCATTGCG	05416-FLAG-P4
JOHE56999	GACTACAAGGACGACGATGACAAGTAGCCATGGCTGCGAGGATGTGAGCTG	FLAG-NEO-FP
JOHE57000	CGGTTTATCTGTATTAACACGGAAGAGATG	FLAG-NEO-RP
JOHE57001	ACCGGCAGGGTATACTGTTGTATGGAAACGCCTACCAGAAGTTTTAGAGCTAGAAATAGC	00525-FLAG-gRNA-1
JOHE57002	ACCGGCAGGGTATACTGTTGCAGTTTTTTCAAGAATACGGGTTTTAGAGCTAGAAATAGC	00525-FLAG-gRNA-2
JOHE57007	ACCGGCAGGGTATACTGTTGAGTGTGCAGCGTGAAGAAGCGTTTTAGAGCTAGAAATAGC	03864-FLAG-gRNA-1
JOHE57008	ACCGGCAGGGTATACTGTTGCGTAGTACGTAGTAGGTGCGGTTTTAGAGCTAGAAATAGC	03864-FLAG-gRNA-2
JOHE57011	ACCGGCAGGGTATACTGTTGTACTTTTTGAGAGAACGTAAGTTTTAGAGCTAGAAATAGC	05416-FLAG-gRNA-1
JOHE57012	ACCGGCAGGGTATACTGTTGATATGATGCACAATACAGGTGTTTTAGAGCTAGAAATAGC	05416-FLAG-gRNA-2
JOHE57605	CACACCGTGCGAACGTGTTG	00525-conf-FP
JOHE57606	GTCGTCGAGAGTATCCCATC	00525-conf-RP
JOHE57611	CTCGTAATGCGCTCAAGTCG	03864-conf-FP
JOHE57612	AGTATGTCCATATCCGAAGATCG	03864-conf-RP
JOHE57615	ACGGCAGTGAATCCGGATCTG	05416-conf-FP
JOHE57616	ACCTATCACGCTCGGCTTGC	05416-conf-RP
JOHE50272/VY	CAGTAGGATCAAACACAATGGAAG	Cna1 deletion with NEO
JOHE50273/VY	GCAAGGGCGAATTCTGCAGGACGGAAATTGACTGTTTGGTG
JOHE50274/VY	CACCAAACAGTCAATTTCCGTCCTGCAGAATTCGCCCTTGC
JOHE50025/VY	CGTATATGGGGTAGGAATGAGAAACCAAGCTTGGTACCGAGCTC
JOHE50026/VY	GAGCTCGGTACCAAGCTTGGTTTCTCATTCCTACCCCATATACG
JOHE50027/VY	TGACGCCTCCTCCCAAGTC
JOHE50275/VY	CAAGAGTTAGCATGACTCACTTCG
JOHE50029/VY	TGGCTTTATTCTTCTCGCAGAG
JOHE50276/VY	TGCCCTTCATTTGGATCATTG	Cnb1 deletion with NEO
JOHE50277/VY	GCAAGGGCGAATTCTGCAGTGCAATAAGGCGGTATTGATGATG
JOHE50278/VY	CATCATCAATACCGCCTTATTGCACTGCAGAATTCGCCCTTGC
JOHE50025/VY	CGTATATGGGGTAGGAATGAGAAACCAAGCTTGGTACCGAGCTC
JOHE50026/VY	GAGCTCGGTACCAAGCTTGGTTTCTCATTCCTACCCCATATACG
JOHE50027/VY	TGACGCCTCCTCCCAAGTC
JOHE50279/VY	CACCGTCGTACATTAGTATAATGG
JOHE50029/VY	TGGCTTTATTCTTCTCGCAGAG
JOHE51154	ACCGGCAGGGTATACTGTTGCCGGGATAACGAGATTCGAGGTTTTAGAGCTAGAAATAGC	Cna1del-gRNA1
JOHE51155	ACCGGCAGGGTATACTGTTGGCAGTTGGAGAGGCTCGCAGGTTTTAGAGCTAGAAATAGC	Cna1del-gRNA2
JOHE51156	ACCGGCAGGGTATACTGTTGAAGATGGGCGAGTCTCATGTGTTTTAGAGCTAGAAATAGC	Cnb1del-gRNA1
JOHE51157	ACCGGCAGGGTATACTGTTGGAGATGTAAGTGTCAAGGCGGTTTTAGAGCTAGAAATAGC	Cnb1del-gRNA2
JOHE51159	ACCGGCAGGGTATACTGTTGAGTGCTGTGGTGAAAGAGATGTTTTAGAGCTAGAAATAGC	SH-gRNA
JOHE53299	ACCGGCAGGGTATACTGTTGCCGGGATAACGAGATTCGAGGTTTTAGAGCTAGAAATAGC	CN-locus-gRNA-1
JOHE53300	ACCGGCAGGGTATACTGTTGGAAGAAGAAAAGGATTGTTGGTTTTAGAGCTAGAAATAGC	CN-locus-gRNA-2
JOHE50762	ACCGGCAGGGTATACTGTTGTGTCATAAAAATGTAGTTAAGTTTTAGAGCTAGAAATAGC	SH2.gRNA.1
JOHE50763	ACCGGCAGGGTATACTGTTGTTTAGATTATGGAGGTGGGGGTTTTAGAGCTAGAAATAGC	SH2.gRNA.2
